# Chromatin profiling identifies putative dual roles for H3K27me3 in regulating transposons and cell type-specific genes in choanoflagellates

**DOI:** 10.1101/2024.05.28.596151

**Authors:** James M. Gahan, Lily W. Helfrich, Laura A. Wetzel, Natarajan V. Bhanu, Zuo-Fei Yuan, Benjamin A. Garcia, Rob Klose, David S. Booth

## Abstract

Gene expression is tightly controlled during animal development to allow the formation of specialized cell types. Our understanding of how animals evolved this exquisite regulatory control remains elusive, but evidence suggests that changes in chromatin-based mechanisms may have contributed. To investigate this possibility, here we examine chromatin-based gene regulatory features in the closest relatives of animals, choanoflagellates. Using *Salpingoeca rosetta* as a model system, we examined chromatin accessibility and histone modifications at the genome scale and compared these features to gene expression. We first observed that accessible regions of chromatin are primarily associated with gene promoters and found no evidence of distal gene regulatory elements resembling the enhancers that animals deploy to regulate developmental gene expression. Remarkably, a histone modification deposited by polycomb repressive complex 2, histone H3 lysine 27 trimethylation (H3K27me3), appeared to function similarly in *S. rosetta* to its role in animals, because this modification decorated genes with cell type-specific expression. Additionally, H3K27me3 marked transposons, retaining what appears to be an ancestral role in regulating these elements. We further uncovered a putative new bivalent chromatin state at cell type-specific genes that consists of H3K27me3 and histone H3 lysine 4 mono-methylation (H3K4me1). Together, our discoveries support the scenario that gene-associated histone modification states that underpin development emerged before the evolution of animal multicellularity.
