## Supplementary data file 1 for "Chromatin profiling identifies putative dual roles for H3K27me3 in regulating transposons and cell type-specific genes in choanoflagellates"

### Sheet: histone_ratios
	SS1	Thec1	SS2	Thec2	SS3	Thec3		SS1	Thec1	SS2	Thec2	SS3	Thec3		SS1	Thec1	SS2	Thec2	SS3	Thec3
Peptide	Ratio	Ratio	Ratio	Ratio	Ratio	Ratio		Area	Area	Area	Area	Area	Area		RT(min)	RT(min)	RT(min)	RT(min)	RT(min)	RT(min)
TKQTAR(H3_3_8)
H3_3_8 unmod	0.542981	0.576127	0.674861	0.703333	0.615234	0.613518		5025287000	4778842000	7428870000	2709008000	4989231000	2860256000		16.36	16.4	16.26	16.29	16.26	16.28
H3_3_8 K4me1	0.211034	0.207841	0.153707	0.12029	0.165304	0.130824		1953116000	1723990000	1692010000	463317500	1340535000	609910700		20.11	20.17	19.99	19.98	19.96	20
H3_3_8 K4me2	0.080199	0.070264	0.05427	0.053547	0.070238	0.083331		742243100	582824800	597409900	206245900	569596400	388495500		7.56	7.51	7.44	7.62	7.39	7.57
H3_3_8 K4me3	0.163742	0.143831	0.11709	0.116666	0.148678	0.172283		1515430000	1193049000	1288922000	449359800	1205703000	803193400		7.45	7.33	7.32	7.5	7.27	7.39
H3_3_8 K4ac	0.002044	0.001937	7.2e-05	0.006164	0.000546	4.3e-05		18914170	16066020	794249	23739940	4424672	198760		15.61	15.76	15.52	14.85	15.57	15.63
KTTGGKAPR(H3_9_17)
H3_9_17 unmod	0.579932	0.440142	0.400293	0.470999	0.425946	0.720583		9174062000	8844043000	5594632000	5381688000	6450455000	6055585000		22.81	22.76	22.72	22.64	22.7	22.67
H3_9_17 K9me1	0.02281	0.017999	0.023511	0.00461	0.009201	0.01234		360830200	361659800	328599100	52669920	139339200	103698100		26.06	26.02	26.02	25.94	25.97	25.84
H3_9_17 K9me2	0.008674	0.007123	0.002445	0.007255	0.011113	0.008297		137219400	143126900	34172190	82898610	168286500	69727210		14.62	14.13	14.82	14.62	13.94	14.53
H3_9_17 K9me3	0.067015	0.044818	0.115033	0.053672	0.066338	0.064521		1060132000	900554700	1607746000	613261300	1004605000	542216100		14.51	14.59	14.48	14.56	14.35	14.47
H3_9_17 K9ac	0.007242	0.002682	0.006089	0.00106	0.008429	0.007644		114555000	53901010	85106730	12111860	127651100	64236450		21.03	20.91	20.68	20.61	20.77	20.7
H3_9_17 K14ac	0.057773	0.035466	0.041043	0.00216	0.031227	0.014307		913929400	712641400	573634100	24683030	472891200	120233800		21.15	21.09	20.92	20.61	20.94	20.81
H3_9_17 K9me1K14ac	0.245397	0.440142	0.400293	0.456517	0.427098	0.151633		3881983000	8844043000	5594632000	5216208000	6467898000	1274284000		22.98	22.76	22.72	22.64	22.7	22.9
H3_9_17 K9me2K14ac	0.000946	0.000349	0.002364	1.6e-05	0.004911	0.00164		14963620	7006794	33046830	184657	74373050	13779790		12.41	13.19	12.4	12.53	12.31	12.25
H3_9_17 K9me3K14ac	0.001484	0.00067	0.001391	0	3.9e-05	1.6e-05		23468510	13453170	19439060	0	592066	136661		13	13.02	13.9	12.03	12.72	12.9
H3_9_17 K9acK14ac	0.008728	0.010609	0.007537	0.003711	0.015698	0.019019		138068400	213176100	105334000	42399090	237725400	159828600		20.17	20.34	19.12	20.03	20.19	20.12
KQLATKAAR(H3_18_26)
H3_18_26 unmod	0.91252	0.949726	0.941356	0.968979	0.939143	0.946217		36789240000	55272870000	29160260000	15321810000	25500610000	17928990000		34.33	34.35	34.27	34.14	34.23	34.21
H3_18_26 K23me1	0.000228	0.000702	0.000587	0.000378	0.001034	0.000693		9172144	40841580	18180420	5984519	28082070	13124660		37.04	37.01	36.52	36.97	36.89	36.89
H3_18_26 K18me1	0.000327	0.001648	0.000846	0.000403	0.002167	0.000894		13172760	95886720	26196580	6379414	58833110	16942730		37.04	37.01	36.92	36.91	36.89	36.89
H3_18_26 K18me1K23me1	2e-06	0	0	0	2.3e-05	0		87266	0	0	0	616769	0		38.94	39.37	39.37	39.37	39.37	39.37
H3_18_26 K18ac	0.027002	0.012643	0.01715	0.010025	0.020107	0.017039		1088614000	735800600	531247400	158510800	545959600	322852700		32.6	32.61	32.58	32.43	32.39	32.51
H3_18_26 K23ac	0.039662	0.023547	0.026919	0.013835	0.025643	0.022344		1598997000	1370432000	833870900	218763300	696286200	423378400		32.66	32.79	32.81	32.67	32.69	32.63
H3_18_26 K18acK23ac	0.02026	0.011734	0.013143	0.00638	0.011884	0.012813		816793300	682903600	407122700	100879900	322675500	242785400		30.92	30.98	30.89	30.91	30.93	30.89
KKLATKAAR(H32_20_28)
H32_20_28 unmod	0.957335	0.931208	0.969279	0.929133	0.927815	0.953029		3878814000	6002698000	4281821000	1202732000	3057764000	2158840000		37.22	37.18	37.04	36.91	37	37.07
H32_20_28 K20ac	0.011305	0.01441	0.006986	0.021473	0.021637	0.00999		45805830	92886730	30862620	27796140	71309530	22630260		35.37	35.43	35.3	35.12	35.22	35.24
H32_20_28 K25ac	0.029179	0.050288	0.020893	0.049094	0.041376	0.036774		118222100	324161700	92293800	63549960	136362200	83302200		35.37	35.49	35.3	35.35	35.34	35.35
H32_20_28 K20acK25ac	0.002181	0.004095	0.002842	0.000301	0.009171	0.000207		8838508	26395030	12554670	389366	30226050	469047		33.69	33.71	33.74	33.85	33.52	33.62
KSAPSTGGVKKPHR(H3_27_40)
H3_27_40 unmod	0.087578	0.112742	0.093477	0.001373	0.070105	0.001716		265579300	324300800	199093400	1362195	78561360	1399812		25.61	25.69	25.56	25.56	25.51	25.49
H3_27_40 K36me1	0.031246	0.032609	0.044953	0.026838	0.075443	0.001652		94752170	93800160	95744450	26618570	84543690	1348107		27.31	27.34	27.23	27.27	27.14	27.04
H3_27_40 K27me1	0.001168	0.001166	0.001008	0.002856	0.00566	0.000399		3541571	3353166	2147737	2832695	6343275	325890		27.37	27.34	27.23	27.27	27.31	27.04
H3_27_40 K27me2	0.11358	0.121336	0.113337	0.061845	0.098283	0.089502		344430900	349021400	241392500	61339710	110138500	73031510		21.72	21.66	21.56	21.42	21.52	21.51
H3_27_40 K36me2	0	0.000196	0	0.000685	0.000331	0.000896		0	562499	0	678994	371151	731491		24.33	24.36	24.33	24.03	24.33	23.94
H3_27_40 K27me3	0.722652	0.660899	0.657477	0.765641	0.665181	0.849232		2191432000	1901073000	1400333000	759383600	745418100	692950700		21.72	21.72	21.56	21.48	21.52	21.57
H3_27_40 K36me3	0.001347	0.002025	0.000181	0	0.000118	0		4083278	5824733	385007	0	132752	0		23.9	23.79	23.71	0	23.69	0
H3_27_40 K27me2K36me1	0.001675	0.00223	0.000198	0	0.00012	0		5079171	6415253	420788	0	134091	0		23.9	23.79	23.71	0	23.69	0
H3_27_40 K27me1K36me2	0	0	0	0	0	0		0	0	0	0	0	0		0	0	0	0	0	0
H3_27_40 K27me1K36me1	0.000302	0	0	0	0	0.00047		916286	0	0	0	0	383117		30.75	30.75	30.75	30.75	30.75	30.75
H3_27_40 K27me3K36me1	0	0.021626	0	0	0.024499	0.033666		0	62207910	0	0	27454610	27470410		23.59	23.74	23.59	23.59	23.57	23.59
H3_27_40 K27me1K36me3	0	0	0	0	0	0		0	0	0	0	0	0		0	0	0	0	0	0
H3_27_40 K27me2K36me2	0	0	0	0	0	0		0	0	0	0	0	0		0	0	0	0	0	0
H3_27_40 K27me3K36me2	0.022419	0.020544	0.088157	0.137487	0.056062	0.021299		67985810	59094570	187762400	136363700	62824540	17379390		15.84	15.87	15.8	15.95	15.74	15.87
H3_27_40 K27ac	0.018034	0.024628	0.001211	0.003274	0.004195	0.001168		54687570	70841310	2579120	3247576	4701530	953134		25.27	25.11	25.21	24.95	25.04	25.14
KSAPLSQHGGVKKPHR(H32_29_44)
H32_29_44 unmod	1	1	1	0.684414	1	0.71751		12980720	6284129	3152061	1057519	1454188	3120380		42.97	42.83	43.31	43.15	42.51	43.46
H32_29_44 K40me1	0	0	0	0	0	0		0	0	0	0	0	0		0	0	0	0	0	0
H32_29_44 K40me2	0	0	0	0.315586	0	0.105086		0	0	0	487627	0	457008		28.72	28.72	28.72	27.85	28.72	28.72
H32_29_44 K40me3	0	0	0	0	0	0.177405		0	0	0	0	0	771516		29.29	29.29	29.29	29.29	29.29	29.29
FRPGTVALR(H3_41_49)
H3_41_49 unmod	1	1	1	1	1	1		4260398000	2428139000	1174853000	353371300	1791047000	875401700		31.47	31.32	31.41	31.31	31.28	31.23
YQKSTELLIR(H3_54_63)
H3_54_63 unmod	0.21338	0.354369	0.453777	0.451065	0.497578	0.129543		557384200	1123319000	588671700	233002100	672346500	220190700		40.74	40.73	40.67	40.67	40.7	40.65
H3_54_63 K56me1	0.00021	0.003777	0.000233	0	0	0.000215		548779	11972840	301936	0	0	365952		40.97	40.85	42.16	41.85	41.85	41.85
H3_54_63 K56me2	0.782079	0.641625	0.541035	0.548535	0.502137	0.86988		2042921000	2033897000	701869100	283350900	678506200	1478583000		29.4	29.33	29.28	29.29	29.3	29.23
H3_54_63 K56me3	0	0	0	0	0	0.000184		0	0	0	0	0	312525		28.9	28.83	28.78	28.79	28.8	28.73
H3_54_63 K56ac	0.004331	0.000229	0.004955	0.0004	0.000285	0.000178		11313360	725171	6428096	206467	385658	303270		38.94	39.17	38.87	39.15	38.78	38.83
EIAQDFKTDLR(H3_73_83)
H3_73_83 unmod	0.173175	0.107132	0.240407	0.012645	0.139951	0.321985		117632500	206047400	197137200	439971	143894000	56925250		44.51	44.49	44.35	44.48	44.4	44.44
H3_73_83 K79me1	0.273159	0.164139	0.365771	0.879857	0.417643	0.297383		185548800	315687000	299937600	30612960	429409400	52575860		47.04	46.98	46.89	46.93	46.94	46.84
H3_73_83 K79me2	0.553124	0.728729	0.393822	0.057555	0.440121	0.380632		375720100	1401561000	322940200	2002509	452520800	67293880		35.95	35.94	35.94	35.93	35.86	35.7
H3_73_83 K79me3	0	0	0	0	0	0		0	0	0	0	0	0		35.45	35.44	35.44	35.43	35.36	35.2
H3_73_83 K79ac	0.000542	0	0	0.049943	0.002284	0		368116	0	0	1737675	2348715	0		42.55	42.79	42.79	42.79	42.81	42.79
VTIMPKDIQLAR(H3_117_128)
H3_117_128 unmod	0.999949	0.999966	1	0.999831	0.999963	0.999532		14460140000	12904010000	29282760000	4904416000	10621360000	5596323000		44.75	44.55	44.46	44.66	44.64	44.56
H3_117_128 K122ac	5.1e-05	3.4e-05	0	0.000169	3.7e-05	0.000468		730515	440371	0	827938	388911	2621570		44.75	44.61	43.98	43.99	44.05	43.98
unmod(H3_64_135)
H3_64_135 KSGNIGAKAPR	0.109736	0.101276	0.112308	0.03441	0.06399	0.082054		588899000	771350500	665837200	185950800	347045600	240355000		28.29	28.26	28.14	28.15	28.07	28.03
H3_64_135 KLPFQR	0.318143	0.628525	0.266538	0.147745	0.431862	0.272716		1707321000	4787048000	1580222000	798419700	2342180000	798842000		37.1	37.01	36.98	36.91	36.94	36.89
H3_64_135 RIRGER	0.115135	0.065349	0.15357	0.059293	0.08429	0.099265		617875200	497714900	910468000	320419300	457139900	290768900		11.13	11.14	11.17	11.42	11.08	11.08
H3_64_135 IRGERS	0.456986	0.20485	0.467584	0.758552	0.419858	0.545965		2452427000	1560203000	2772163000	4099240000	2277076000	1599248000		14.68	14.77	14.71	14.79	14.58	14.64
GKGGKGLGKGGAKR(H4_4_17)
H4_4_17 unmod	0.398365	0.426739	0.339576	0.310253	0.371244	0.270689		7868669000	7314275000	6121808000	2213675000	2389639000	2296285000		30.92	30.92	30.89	30.79	30.81	30.83
H4_4_17 K5ac	0.008054	0.008196	0.00616	0.009227	0.005711	0.010393		159078900	140473000	111047400	65834540	36757720	88165180		30.08	30.13	30.03	30.04	30	29.35
H4_4_17 K8ac	0.005643	0.004793	0.002899	0.005457	0.006072	0.009017		111457700	82159640	52262560	38932660	39086690	76491170		29.46	29.56	29.34	29.41	29.53	29.4
H4_4_17 K12ac	0.01856	0.021276	0.01501	0.018138	0.01292	0.024565		366609400	364674100	270594500	129415400	83163170	208386400		29.35	29.56	29.63	29.58	29.24	29.23
H4_4_17 K16ac	0.520905	0.463628	0.563192	0.568542	0.502618	0.610007		10289150000	7946540000	10153120000	4056582000	3235272000	5174761000		29.68	29.73	29.63	29.58	29.53	29.51
H4_4_17 K5acK8ac	0.000728	0.000849	0.000532	0.000636	0.000519	0.00098		14383910	14557650	9591548	4540590	3338231	8315011		28.34	27.97	28.09	28.26	27.78	27.92
H4_4_17 K5acK12ac	0.007067	0.010572	0.013001	0.007562	0.008617	0.006936		139583900	181209500	234374800	53955850	55466690	58843030		27.94	27.97	27.92	27.91	27.78	27.92
H4_4_17 K5acK16ac	0.002435	0.00458	0.004408	0.005418	0.006239	0.006589		48097770	78502740	79465240	38659490	40162610	55898410		28.29	28.26	28.09	28.15	28.07	27.97
H4_4_17 K8acK12ac	0.000968	0.001673	0.000216	0.000692	0.003298	9.5e-05		19125660	28673490	3888060	4937325	21230920	805016		28.74	27.97	27.97	27.85	28.43	28.44
H4_4_17 K8acK16ac	0.008002	0.009969	0.008002	0.013204	0.018133	0.015703		158056700	170865600	144257600	94208940	116717200	133206400		28.34	28.2	28.09	27.91	28.07	28.09
H4_4_17 K12acK16ac	0.022425	0.034871	0.034156	0.038253	0.047818	0.038734		442953700	597678900	615754800	272934300	307795500	328582700		28.17	28.14	28.09	27.91	28.07	27.97
H4_4_17 K5acK8acK12ac	0.00198	0.00269	0.001426	0.002499	0.002469	0.000398		39118020	46106900	25707370	17832360	15891630	3373591		26.8	26.82	26.36	26.81	26.55	26.53
H4_4_17 K5acK8acK16ac	0.002029	0.003827	0.003604	0.007371	0.001622	0.001637		40076810	65591940	64972230	52594130	10440630	13890010		26.68	26.77	26.77	26.52	26.61	26.58
H4_4_17 K5acK12acK16ac	0.00011	0.000456	0.001907	0.001451	0.000754	0.000204		2167312	7823264	34373520	10355920	4853626	1727409		26.51	26.59	26.53	26.46	26.49	26.35
H4_4_17 K8acK12acK16ac	0.002729	0.005881	0.005913	0.011296	0.011966	0.004053		53901950	100791800	106602100	80599720	77020260	34384500		26.8	26.77	26.77	26.75	26.73	26.58
H4_4_17 K5acK8acK12acK16ac	0	0	0	0	0	0		0	0	0	0	0	0		0	0	0	0	0	0
KILR(H4_20_23)
H4_20_23 unmod	0.255666	0.203663	0.199101	0.06436	0.069897	0.075973		9737690000	10958780000	6226761000	739687400	1225317000	1565685000		33.12	33.13	33.04	32.96	33.05	32.98
H4_20_23 K20me1	0.427945	0.562518	0.598837	0.672819	0.626534	0.681174		16299380000	30268170000	18728220000	7732684000	10983310000	14037900000		36.4	36.45	36.29	36.27	36.26	36.28
H4_20_23 K20me2	0.312574	0.229987	0.200824	0.262793	0.300512	0.239686		11905190000	12375200000	6280622000	3020270000	5268056000	4939534000		20.92	20.97	20.8	20.9	20.82	20.81
H4_20_23 K20me3	0.000595	0.001195	0.00121	0	0.00059	4.6e-05		22653660	64274660	37836320	0	10344720	951573		20.75	20.74	20.57	20.46	20.54	20.7
H4_20_23 K20ac	0.00322	0.002637	2.8e-05	2.8e-05	0.002467	0.003121		122633400	141894500	879240	323999	43244000	64311720		31.7	31.61	31.53	31.49	31.51	31.52
DNIQGVTKPAIR(H4_24_35)
H4_24_35 unmod	1	1	1	1	1	1		8156173000	8126648000	6686589000	1495665000	2501895000	1950471000		33.29	33.3	33.27	33.2	33.22	33.22
RGGVKR(H4_40_45)
H4_40_45 unmod	0.999434	0.998921	0.999359	0.999407	0.999981	0.999214		8221826000	7938446000	10658720000	3642114000	4770062000	2903797000		14.22	14.3	14.25	14.33	14.12	14.18
H4_40_45 K44ac	0.000566	0.001079	0.000641	0.000593	1.9e-05	0.000786		4659461	8571526	6840669	2160466	88697.6	2283510		12.29	12.43	12.34	12.47	12.36	12.37
KTVTALDVVYALKR(H4_79_92)
H4_79_92 unmod	1	1	1	1	1	1		10197550000	6138057000	9932593000	738917600	2242093000	1176637000		52.78	52.83	52.84	52.89	52.74	52.7
unmod(H4_46_102)
H4_46_102 ISGLIYEETR	0.996253	0.999946	0.997841	0.996549	0.999159	0.999867		11078650000	20900970000	27805120000	1237050000	6546356000	6364846000		43.97	43.96	43.82	43.87	43.87	43.86
H4_46_102 SVLKTFLENVIR	0.003747	5.4e-05	0.00214	0.000267	0.000227	0		41672790	1134669	59628930	331018	1488295	0		51.68	51.44	50.43	50.59	51.5	51.5
H4_46_102 DAVTYTEHARR	0	0	1.7e-05	0.000906	0.000448	0.000112		0	0	482020	1124503	2933400	710854		31.46	31.46	31.82	31.37	31.51	31.46
H4_46_102 TLYGFGG	0	0	2e-06	0.002278	0.000166	2.1e-05		0	0	58802.2	2828148	1086139	134901		12.18	12.18	13.15	12.18	11.9	12.25
unmod(H2A_4_99)
H2A_4_99 HLQLAIR	0.015927	0.021702	0.006795	0.001715	0.024834	0.00336		1838656000	4371560000	690877200	123485200	1692772000	201673200		30.64	30.7	30.6	30.56	30.58	30.48
H2A_4_99 HIQLAVR	0.350852	0.451087	0.287246	0.218362	0.27872	0.285426		40502950000	90866480000	29205620000	15719240000	18998310000	17132470000		27.6	27.63	27.57	27.5	27.55	27.51
H2A_4_99 AGLQFPVGR	0.431202	0.438438	0.460746	0.586231	0.508985	0.53043		49778690000	88318460000	46846140000	42201080000	34693780000	31838680000		37.44	37.52	37.37	37.31	37.34	37.35
H2A_4_99 GKSGKASTGKSKTR	0.08062	0.03314	0.088491	0.079061	0.065442	0.07867		9306908000	6675763000	8997274000	5691349000	4460722000	4722120000		26.57	26.59	26.47	26.46	26.49	26.41
H2A_4_99 QGNYAQR	0.043118	0.01865	0.057841	0.046086	0.042926	0.035981		4977584000	3756872000	5880918000	3317569000	2925963000	2159718000		16.19	16.34	16.2	16.12	15.97	16.22
H2A_4_99 DNNKHR	0.078281	0.036983	0.098882	0.068545	0.079092	0.066134		9036893000	7449752000	10053760000	4934371000	5391104000	3969661000		11.01	11.02	10.82	11.01	10.84	10.9
unmod(H2B_4_99)
H2B_4_99 IANEASR	0.194406	0.172756	0.132974	0.042484	0.189141	0.139112		2479347000	2425776000	1144348000	80456290	731140200	548380900		21.32	21.32	21.21	21.19	21.17	21.22
H2B_4_99 LAKYNNKSTISSR	0.097677	0.220514	0.183119	0.143769	0.217444	0.134039		1245718000	3096377000	1575884000	272267500	840548300	528382900		36.58	36.62	36.52	36.5	36.49	36.5
H2B_4_99 EIQTAIR	0.707917	0.606731	0.683907	0.813747	0.593416	0.726848		9028403000	8519504000	5885565000	1541062000	2293904000	2865236000		29.01	29	28.95	28.9	28.89	28.89
